# Estimating animal density with camera traps: a practitioner’s guide of the REST model

**DOI:** 10.1101/2021.05.18.444583

**Authors:** Yoshihiro Nakashima, Gota Yajima, Shun Hongo

**Affiliations:** College of Bioresource Science, Nihon University, 1866 Kameino, Fujisawa, Kanagawa 252□0880, Japan; Graduate School of Asian and African Area Studies, Kyoto University, Kyoto 606□8501, Japan

**Author notes:** Corresponding author: E□mail.

## Abstract

Camera traps are increasingly popular in wildlife research and have the potential to be reliable and cost-effective for estimating animal density. Although density estimation using this automatic technique has long been restricted to species with individually recognizable markings, several analytical approaches have been proposed to target animals lacking such markings (i.e., unmarked populations). Among these approaches, the random encounter and staying time (REST) model may be an efficient and cost-effective approach, even though the procedures for the implementations have not yet been shared with researchers. This paper presents a working protocol for implementing the REST model our research group has been developing. We also present the R code to perform parameter estimation with a maximum likelihood and Bayesian approach. We suggest that this model has potential for further development. We strongly hope that this paper will encourage many researchers to use the REST for density estimation in a wide variety of species in various habitats and make a significant contribution to advancing wildlife conservation and management.
