## Supplementary material for "Estimating animal density with camera traps: a practitioner’s guide of the REST model": Data1 required for implementing the REST model

Station	Species	Stay	Censored	FileName	DateTime
ST027	Deer	0.1	0	PICT0083	2011/7/30 9:28
ST005	Deer	0.2	0	PICT0102	2011/7/15 13:36
ST011	Deer	0.2	0	PICT0073	2011/7/19 7:17
ST017	Deer	0.2	0	PICT0063	2011/7/22 7:47
ST004	Deer	0.2	0	PICT0031	2011/7/14 6:49
ST010	Deer	0.2	0	PICT0057	2011/7/18 10:16
ST026	Deer	0.6	0	PICT0086	2011/7/29 17:56
ST019	Deer	0.7	1	PICT0062	2011/7/24 9:54
ST016	Deer	0.9	0	PICT0065	2011/7/22 7:00
ST015	Deer	1.0	0	PICT0143	2011/7/20 17:07
ST025	Deer	1.4	0	PICT0125	2011/7/29 14:17
ST018	Deer	1.4	0	PICT1064	2011/7/23 11:01
ST024	Deer	1.4	0	PICT0050	2011/7/27 14:26
ST024	Deer	1.5	0	PICT0069	2011/7/27 12:15
ST007	Deer	1.5	0	PICT0047	2011/7/16 11:20
ST016	Deer	1.6	0	PICT0077	2011/7/22 6:58
ST029	Deer	2.2	0	PICT0049	2011/7/31 9:24
ST019	Deer	2.2	0	PICT0075	2011/7/23 17:57
ST018	Deer	2.5	0	PICT0055	2011/7/23 17:48
ST030	Deer	2.6	0	PICT0081	2011/8/1 7:44
ST017	Deer	2.6	0	PICT0050	2011/7/22 12:25
ST018	Deer	2.7	0	PICT0069	2011/7/22 18:27
ST009	Deer	2.8	0	PICT0067	2011/7/18 7:36
ST022	Deer	2.8	0	PICT0055	2011/7/26 17:14
ST013	Deer	2.8	1	PICT0097	2011/7/20 6:43
ST016	Deer	2.8	0	PICT0036	2011/7/21 18:35
ST004	Deer	2.9	0	PICT1043	2011/7/14 18:24
ST016	Deer	3.1	0	PICT0087	2011/7/21 18:00
ST008	Deer	3.1	0	PICT0080	2011/7/17 8:08
ST011	Deer	3.5	0	PICT0053	2011/7/19 14:46
ST023	Deer	3.5	0	PICT0105	2011/7/26 18:20
ST022	Deer	3.7	0	PICT0105	2011/7/26 17:15
ST018	Deer	3.9	0	PICT0107	2011/7/23 15:30
ST028	Deer	4.0	0	PICT0086	2011/7/30 16:03
ST013	Deer	4.7	0	PICT0080	2011/7/19 18:04
ST005	Deer	4.7	0	PICT0036	2011/7/15 7:27
ST027	Deer	5.2	0	PICT0032	2011/7/30 8:17
ST014	Deer	5.2	1	PICT0055	2011/7/20 9:49
ST027	Deer	5.2	0	PICT0069	2011/7/29 18:13
ST001	Deer	5.2	0	PICT0083	2011/7/13 8:23
ST021	Deer	5.4	0	PICT0039	2011/7/25 18:33
ST015	Deer	5.5	0	PICT0155	2011/7/20 17:38
ST006	Deer	5.6	0	PICT0027	2011/7/15 17:38
ST015	Deer	5.7	0	PICT0106	2011/7/21 7:31
ST029	Deer	5.9	0	PICT0059	2011/7/31 17:44
ST012	Deer	6.0	0	PICT0118	2011/7/19 17:32
ST009	Deer	6.4	1	PICT1181	2011/7/18 7:41
ST004	Deer	6.5	0	PICT0030	2011/7/14 18:26
ST027	Deer	6.7	0	PICT0107	2011/7/30 8:07
ST006	Deer	6.9	0	PICT0050	2011/7/16 7:09
ST008	Deer	7.0	0	PICT0065	2011/7/16 12:35
ST027	Deer	7.1	0	PICT0064	2011/7/30 6:51
ST021	Deer	7.2	0	PICT0183	2011/7/26 16:57
ST020	Deer	7.2	0	PICT0075	2011/7/25 10:05
ST025	Deer	7.4	1	PICT1179	2011/7/29 15:18
ST009	Deer	7.4	0	PICT0062	2011/7/17 9:23
ST008	Deer	7.5	0	PICT0105	2011/7/17 1:10
ST027	Deer	7.9	0	PICT0081	2011/7/30 10:43
ST020	Deer	8.1	0	PICT0074	2011/7/25 13:47
ST029	Deer	8.5	0	PICT1158	2011/7/31 14:37
ST024	Deer	8.8	0	PICT0060	2011/7/29 8:37
ST024	Deer	8.8	0	PICT0112	2011/7/29 9:21
ST016	Deer	9.0	0	PICT0141	2011/7/22 6:33
ST020	Deer	9.5	0	PICT0098	2011/7/24 17:52
ST019	Deer	9.9	0	PICT0098	2011/7/24 9:24
ST002	Deer	9.9	0	PICT0089	2011/7/13 16:00
ST007	Deer	10.0	0	PICT0044	2011/7/16 8:25
ST028	Deer	10.1	1	PICT0200	2011/7/30 17:39
ST029	Deer	10.3	0	PICT0103	2011/7/31 10:33
ST012	Deer	10.3	0	PICT0052	2011/7/19 15:16
ST014	Deer	10.9	1	PICT1177	2011/7/20 15:18
ST025	Deer	11.6	0	PICT0017	2011/7/29 12:32
ST011	Deer	12.2	0	PICT0071	2011/7/19 6:35
ST016	Deer	12.3	0	PICT0014	2011/7/21 8:57
ST008	Deer	12.4	0	PICT1088	2011/7/16 16:40
ST023	Deer	14.2	0	PICT0106	2011/7/27 10:06
ST020	Deer	14.6	0	PICT0085	2011/7/25 12:57
ST005	Deer	14.7	0	PICT0074	2011/7/14 18:28
ST002	Deer	15.4	0	PICT0087	2011/7/13 11:12
ST026	Deer	15.7	0	PICT1073	2011/7/29 17:51
ST021	Deer	16.6	0	PICT0038	2011/7/26 8:03
ST010	Deer	17.6	0	PICT0083	2011/7/18 10:17
ST002	Deer	18.0	0	PICT0025	2011/7/13 9:14
ST018	Deer	18.3	0	PICT0109	2011/7/23 12:18
ST013	Deer	20.4	0	PICT0119	2011/7/19 18:18
ST024	Deer	20.9	0	PICT0088	2011/7/28 6:17
ST011	Deer	21.4	0	PICT1027	2011/7/18 18:20
ST010	Deer	21.8	0	PICT0150	2011/7/18 16:27
ST016	Deer	24.4	0	PICT0041	2011/7/21 11:16
ST024	Deer	24.5	0	PICT1083	2011/7/27 18:22
ST028	Deer	27.2	0	PICT0037	2011/7/30 12:50
ST021	Deer	27.7	0	PICT0086	2011/7/26 6:21
ST008	Deer	32.4	1	PICT0090	2011/7/16 16:27
ST017	Deer	40.4	1	PICT0066	2011/7/22 12:22
