## Supplementary material for "Estimating animal density with camera traps: a practitioner’s guide of the REST model": Data2 required for implementing the REST model

Station	X	Effort
ST001	0.7	30
ST002	6.2	30
ST003	3.5	5
ST004	2.8	30
ST005	6.2	30
ST006	2.5	30
ST007	0.5	30
ST008	0.9	30
ST009	2.6	30
ST010	4.1	30
ST011	0.4	30
ST012	1.1	15
ST013	3.1	30
ST014	1.6	30
ST015	0.4	30
ST016	4.7	30
ST017	0.1	30
ST018	0.2	30
ST019	1.3	30
ST020	0.2	30
ST021	2.4	30
ST022	2.3	30
ST023	1.7	30
ST024	5.9	30
ST025	4.1	21
ST026	0.4	30
ST027	0.1	30
ST028	0.4	30
ST029	0.5	30
ST030	5	30
